# PiSpy: An Affordable, Accessible, and Flexible Imaging Platform for the Automated Observation of Organismal Biology and Behavior

**DOI:** 10.1101/2022.03.21.485129

**Authors:** Benjamin I. Morris, Marcy J. Kittredge, Bea Casey, Owen Meng, André Maia Chagas, Matt Lamparter, Thomas Thul, Gregory M. Pask

## Abstract

A great deal of understanding can be gleaned from direct observation of organismal growth, development, and behavior. However, direct observation can be time consuming and influence the organism through unintentional stimuli. Additionally, video capturing equipment can often be prohibitively expensive, difficult to modify to one’s specific needs, and may come with unnecessary features. Here, we describe the PiSpy, a low-cost, automated video acquisition platform that uses a Raspberry Pi computer and camera to record video or images at specified time intervals or when externally triggered. All settings and controls, such as programmable light cycling, are accessible to users with no programming experience through an easy-to-use graphical user interface. Importantly, the entire PiSpy system can be assembled for less than $100 using laser-cut and 3D-printed components. We demonstrate the broad applications and flexibility of the PiSpy across a range of model and non-model organisms. Designs, instructions, and code can be accessed through an online repository, where a global community of PiSpy users can also contribute their own unique customizations and help grow the community of open-source research solutions.
