## Supplementary Table 1 for "PiSpy: An Affordable, Accessible, and Flexible Imaging Platform for the Automated Observation of Organismal Biology and Behavior"

### Sheet: Sheet1
		Details	quantity	unit price ($)	total* ($)	Notes	Suggested source options
Essential	Common
	Laser Cut Wooden Stand	Designs based on 3/8" x 12" x 12" plywood	1	4.5	4.5	Estimate - based on material cost.	locally source from hardware store https://www.woodcraft.com/products/baltic-birch-plywood-9mm-3-8-x-12-x-12
	3D printed supports	link points to main repository page. User should go to	1	0.5	0.5	Estimate, based on material cost of $23/1 kg filament (https://www.amazon.com/SUNLU-Printer-Filament-Dimensional-Accuracy/dp/B0825V583C). If a 3D print service is required (e.g. as no 3D printer is available), we estimate a minimum charge of $30 (quote from www.xometry.com)
	M6 thumbscrew	6 mm thread width, 30 mm rod length	1	0.9	0.9	Purchased in bulk (suggested link is 5 pack) so only need to purchase once for multiple PiSpys	locally source from hardware store or https://www.mcmaster.com/91185A398-91185A611/
	M6 square nut		1	0.05	0.05	Purchased in bulk (suggested llink is 30 pack) so only need to purchase once for multiple PiSpys	locally source from hardware store or https://www.mcmaster.com/94855A247/
	Raspberry pi and cables
	USB C Power Supply	Need a USB C power supply if using a Pi 4 and a Micro USB if using Pi 3 or below	1	7.95	7.95		https://www.adafruit.com/product/4298?gclid=Cj0KCQiAosmPBhCPARIsAHOen-MXbiAkaj_VUNFuyIoD9n3vkCIrdwF0uhFOE-jQXZ1AD8M3SjXl8ykaAm7mEALw_wcB for Pi 4, https://www.adafruit.com/product/1995 for Pi 3 and below
	SB components Case	Not required to use this one, but 3D print designs are sized for it	1	4.99	4.99		https://www.amazon.com/Components-Raspberry-Model-Clear-Case/dp/B07W72KL1W for Pi 4, https://www.amazon.com/Components-Raspberry-Pi-Transparent-Case/dp/B00MQLB1N6 for Pi 3
	16 GB Micro SD card		1	6.38	6.38	Unit price far cheaper if purchased in bulk (e.g. https://www.amazon.com/Patriot-Micro-Flash-Memory-Card/dp/B08KSSX9PH?th=1)	https://www.amazon.com/SanDisk-Ultra-SDSQUNS-016G-GN3MN-UHS-I-microSDHC/dp/B074B4P7KD
	Heatsinks		1	5.99	5.99	Unit price far cheaper if purchased in bulk (e.g. https://www.amazon.com/Raspberry-Heatsink-Conductive-Adhesive-Aluminum/dp/B07YR6M6F6/ref=pd_lpo_2?pd_rd_i=B07YR6M6F6&psc=1)	https://www.amazon.com/Raspberry-Heatsink-Aluminum-Conductive-Adhesive/dp/B07ZLZRDXZ
	Raspberry pi 4	Pi 3, Pi 2, and Pi 0 all work as well, although perfoamance will be decreased with Pi 0	1	30	30	There is currently a global shortage of CPU materials that makes Raspberry Pis hard to find, but they anticipate production to increase again in 2022	https://www.adafruit.com/product/4295
	PiCamera	V1 or V2 work, as does the High Quality Camera for an increased price of $50	1	29.95	29.95	can be found at cheaper prices from other manufacturers (e.g. https://www.tme.com/us/en-us/details/rpi-camera-v2/accessories-for-embedded-systems/raspberry-pi/raspberry-pi-camera-8mp-v2/?brutto=1&currency=USD&gclid=Cj0KCQiAosmPBhCPARIsAHOen-MzV4GD1miO5wDppQMB6yRpuOPvVy6FKmspnUA_fGpkCfAk0aXhvmgaAmFAEALw_wcB)	https://www.adafruit.com/product/3099?src=raspberrypi
	micro HDMI to HDMI cable	For Pi 3 and below, need HDMI to HDMI cable	1	5.99	5.99		https://www.amazon.com/Adapter-Wenter-Action-Camera-Supported/dp/B07VRCK5W1 for Pi 4, https://www.amazon.com/AmazonBasics-High-Speed-HDMI-Cable-1-Pack/dp/B014I8SIJY?th=1 for Pi 3 and below
					97.2
optional	LED PCB
	Fabricated PCBs	GPIO-integration for white and red LED lighting	2	13.82	28.12	Prices will vary depending on PCB components	https://www.pcb.ng/
	Breadboard jumper wires	Female to Female, 75 mm	8	0.098	0.784	for connections to GPIO	https://www.adafruit.com/product/1950
	3D printed LED supports		1	0.78	0.78	Estimate, based on material cost of $23/1 kg filament (https://www.amazon.com/SUNLU-Printer-Filament-Dimensional-Accuracy/dp/B0825V583C). If a 3D print service is required (e.g. as no 3D printer is available), we estimate a minimum charge of $30 (quote from www.xometry.com)
optional	Suggested GPIO sensors
	Breadboard jumper wires	Female to Female, 75 mm	5	0.098	0.49	need 5 for an IR break beam and 3 for a PIR motion sensor	https://www.adafruit.com/product/1950
	PIR motion sensor		1	7.89	7.89	Recommended to buy multiple (suggested link is 3-pack) as we found some arrive broken	https://www.amazon.com/HiLetgo-HC-SR501-Infrared-Sensor-Arduino/dp/B07KZW86YR
	IR break beam		1	2.95	2.95	For $3 can get 5 mm LEDs which have slightly larger range (https://www.adafruit.com/product/2168)	https://www.adafruit.com/product/2167
					11.33
likely already available	Extras
	Monitor		1	105	105	https://www.amazon.com/Monitor-1366x768-Brightness-Interface-Prechen/dp/B0863881T1
	Keyboard & mouse set	USB	1	14.99	14.99	https://www.amazon.com/Logitech-Keyboard-Windows-Optical-Full-Size/dp/B003NREDC8
	Soldering iron and solder		1	16.99	16.99	https://www.amazon.com/Soldering-Kit-Temperature-Desoldering-Electronics/dp/B07GTGGLXN
	KVM switch	Not required, but useful if using multiple PiSpys with one monitor. Larger switches are also available if using more than 4 Pispys	1	62.99	62.99	https://www.amazon.com/HDMI-2-0-KVM-Switch-60Hz/dp/B08Q31WT6N
